# BiOmics: A Foundational Agent for Grounded and Autonomous Multi-omics Interpretation

**DOI:** 10.64898/2026.01.17.699830

**Authors:** Lei Cao, Yuntain Li, Hua Qin, Yanbang Shang, Yilin Zhang, Bogdan Jovanovic, Lazar Djokic, Tianyi Xia, Luni Hu, Haiyang Hou, Xingxing Ning, Li’ang Lin, Hao Qiu, Ziqing Deng, Yuxiang Li, Yong Zhang, Shuangsang Fang

## Abstract

While AI has automated bioinformatic workflows, biological interpretation remains fragmented and often disconnected from mechanistic insights. Existing AI is bifurcated between statistical “black-box” models that lack logical grounding and simple agents restricted to shallow knowledge retrieval. To bridge this divide, we introduce BiOmics, a foundational agent that synthesizes multi-omics data with adaptive knowledge for biological interpretation. BiOmics introduces a novel dual-track architecture comprising a harmonized explicit reasoning space for grounded logic and a unified latent embedding space for high-dimensional association mapping. This architecture enables a transformative “Retrieving-Reasoning-Predicting” paradigm for purposeful, cross-scale inference traversing the biological hierarchy, from molecular variants to disease phenotypes. Empirical evaluations demonstrate that BiOmics surpasses state-of-the-art AI agents and specialized algorithms, markedly augmenting the granularity and depth of biological insights. Specifically, BiOmics exhibits unique superiority in uncovering indirect pathogenic variants, achieving reference-free cell annotation, and prioritizing drug repurposing candidates tailored to specific datasets. BiOmics further enriches the interpretive landscape of biological entities, leveraging its reasoning-grounded knowledge graph to uncover deep functional contexts. Ultimately, BiOmics provides a versatile engineering foundation to transition AI for Science from descriptive “data fitting” to autonomous, knowledge-driven interpretation.
