## Supplemental Tables for "BiOmics: A Foundational Agent for Grounded and Autonomous Multi-omics Interpretation"

### Sheet: SupplementaryTable1
Supplementary Table 1. BiOmics-KG amount comparing with alternative knowledge graph.
Knowledge Graph	Year/Month	Nodes	Edges	Node Types
PharmKG	2021/7	8K	500K	29
BIKG	2021/11	11M	118M	22
CKG	2022/5	20M	220M	32
Bioteque	2022/9	450K	30M	12
PrimeKG	2023/2	130K	4M	11
SPOKE	2023/2	27M	53M	21
DRKG	2023/3	98K	5M	13
RNA-KG	2024/8	700K	12M	6
BiOmics-KG	to date	11M	356M	16

### Sheet: SupplementaryTable2
Supplementary Table 2. Information source of BiOmics-KG
Information source	Node type	Edge type
Ontology
BTO	Cell,Tissue	spatially_related_to,produce,causally_related_to,is_a,processly_related_to,has_part,develope_into
CHEBI	Chemical	interact_with,produce,spatially_related_to,causally_related_to,is_a,functionally_related_to,chemicals_relation,equals_to,has_part,participate_in
CL	Cell	spatially_related_to,produce,no_relation,causally_related_to,is_a,functionally_related_to,participate_in,processly_related_to,equals_to,temporally_related_to,transport_from_to,capable_of,compare,converse_from_to,sequentially_related_to,has_part,regulated,develope_into
CLO	Cell	spatially_related_to,produce,causally_related_to,is_a,species_relation,functionally_related_to,participate_in,processly_related_to,temporally_related_to,transport_from_to,capable_of,compare,converse_from_to,sequentially_related_to,has_part,regulated,develope_into
Cellosaurus	Cell
DOID	Disease	is_a,participate_in
EFO	Other,Process,Protein,Species,Tissue	spatially_related_to,produce,is_a,functionally_related_to,transport_from_to,regulated,capable_of,has_part,participate_in,develope_into
EMAPA	Tissue	is_a,temporally_related_to,has_part,develope_into
GO	Cell_Component,Function,Process	spatially_related_to,is_a,temporally_related_to,has_part,regulated
GO-PLUS		spatially_related_to,produce,no_relation,causally_related_to,is_a,species_relation,functionally_related_to,processly_related_to,temporally_related_to,transport_from_to,regulated,capable_of,converse_from_to,sequentially_related_to,has_part,participate_in,develope_into
HPO	Phenotype	is_a
HSAPDV	Stage	is_a
IDO	Disease	is_a,participate_in
MA	Tissue	is_a,has_part
MMUSDV	Stage	is_a
MONDO	Disease	causally_related_to,is_a,equals_to,disease_relation,capable_of
MPATH	Disease	is_a
MPHENO	Phenotype	is_a
NBO	Process	spatially_related_to,causally_related_to,is_a,species_relation,functionally_related_to,transport_from_to,temporally_related_to,capable_of,converse_from_to,has_part,regulated
NCIT	Cell,Chemical,Disease,Gene,Mutation,Other,Pathway,Process,Species,Tissue	spatially_related_to,produce,causally_related_to,is_a,pharmaco_effect_on,equals_to,temporally_related_to,disease_relation,capable_of,sequentially_related_to,has_part,participate_in
PATO	Phenotype	spatially_related_to,causally_related_to,is_a,functionally_related_to,transport_from_to,equals_to,compare,has_part,regulated
UBERON	Tissue	spatially_related_to,produce,no_relation,causally_related_to,is_a,species_relation,functionally_related_to,processly_related_to,temporally_related_to,transport_from_to,regulated,capable_of,converse_from_to,sequentially_related_to,has_part,participate_in,develope_into
UPHENO	Phenotype	interact_with,species_relation,is_a,has_part,regulated,develope_into,no_relation,chemicals_relation,capable_of,compare,sequentially_related_to,spatially_related_to,functionally_related_to,processly_related_to,temporally_related_to,participate_in,produce,causally_related_to,transport_from_to,converse_from_to
Public Database
AGRKB_Disease		sequentially_related_to,produce,functionally_related_to,no_relation
AGRKB_EXPRESSION		produce
AGRKB_GENE		interact_with
BIOSNAP_ChCh-Miner		chemicals_relation
BIOSNAP_ChChSe-Decagon		causally_related_to
BIOSNAP_ChG-Miner		interact_with
BIOSNAP_ChSe-Decagon		causally_related_to
BIOSNAP_DCh-Miner		pharmaco_effect_on
BIOSNAP_DG-Miner		pharmaco_effect_on
BIOSNAP_GG-EnhancedTissue		interact_with
BioGRID_hs	Chemical,Protein	interact_with,pharmaco_effect_on
BioGRID_mm	Chemical,Protein
Bioportal		equals_to
CORUM	Protein	functionally_related_to
CUI_MEDGEN_merged	Disease,Other,Phenotype
CellChat		regulated
CellMarker		produce
CellMarker_mm		produce
CellTalkDB		interact_with
CellTalkDB_mm		interact_with
CellTaxonomy		produce
ClinVar	Mutation	causally_related_to
ClinVar_gene		causally_related_to
ClinicalTrails		pharmaco_effect_on
DRUGCENTRAL		interact_with
DrugBank	Chemical	pharmaco_effect_on,chemical_relation
DrugCentral	Chemical
DrugCentral_hs		pharmaco_effect_on
DrugCentral_mm		pharmaco_effect_on
ENSEMBL	Protein
FOODB_COMPOUND	Chemical,Pathway	participate_in
FOODB_FOOD	Other,Species	is_a,produce
FOODON	Chemical	spatially_related_to,species_relation,is_a,functionally_related_to,temporally_related_to,has_part,participate_in,develope_into
NCBI_GENE	Gene
GENEPIO	Other	spatially_related_to,produce,is_a,has_part,participate_in
GENO	Other	interact_with,is_a,temporally_related_to,capable_of,sequentially_related_to,has_part,participate_in,develope_into
GOA		spatially_related_to,no_relation,functionally_related_to,processly_related_to,capable_of,has_part,participate_in
GOA_mm		spatially_related_to,no_relation,functionally_related_to,processly_related_to,capable_of,has_part,participate_in
Gene2Protein		sequentially_related_to
Gene2Protein_mm		sequentially_related_to
HMDB	Chemical	is_a
HPO_anno		participate_in
HPO_d2p_anno
HPO_g2p_anno		causally_related_to
IDO	Disease	is_a,participate_in
IUPHAR	Chemical,Protein	pharmaco_effect_on
IntAct		interact_with
KEGG	Pathway,Protein	is_a
KEGG_anno		participate_in
KEGG_anno_mm		participate_in
MEDGEN		is_a
MEDRA	Disease
METACYC	Chemical,Gene,Pathway,Protein	produce
MedDRA		is_a,equals_to
MedDRA2SNOMED_CT		equals_to
Mesh	Cell,Chemical,Disease,Function,Other,Phenotype,Process,Protein,Species,Tissue	is_a,pharmaco_effect_on
NCBItaxon	Species
OMIM	Cell,Chemical,Disease,Other,Process,Protein,Species,Tissue	is_a,sequentially_related_to
OMIM_anno		participate_in
ORPHANET	Disease
PANTHER_FAMILY	Protein	sequentially_related_to
PANTHER_PATHWAY	Pathway	participate_in
PHARMGKB	Chemical,Gene,Mutation,Phenotype	causally_related_to,pharmaco_effect_on,transport_from_to,regulated,converse_from_to,participate_in
PhosphoSitePlus		regulated
PSI_MI	Other	is_a
PSI_MOD	Other	has_part,is_a,functionally_related_to,develope_into
PSI_MS	Other	is_a,has_part
PUBCHEMCID	Chemical
PW	Pathway	is_a,has_part
PanglaoDB		produce
PrimeKG	Cell,Chemical,Disease,Function,Other,Phenotype,Process,Protein,Species,Tissue	is_a,causally_related_to,pharmaco_effect_on
REPODB		pharmaco_effect_on
Reactome	Pathway	regulated,functionally_related_to,participate_in,temporally_related_to
Reactome_anno		participate_in
RHEA		participate_in,is_a
SCENIC		regulated
SCENIC_mm		regulated
SIDER		causally_related_to
SIGNOR	Chemical,Other,Phenotype,Protein
SMPDB	Pathway	participate_in
SNOMED_CT	Chemical,Disease,Other,Process,Protein,Species,Stage,Tissue
STITCH		interact_with,regulated,pharmaco_effect_on
StingDB		interact_with
StingDB_mm		interact_with
StringDB	Protein
TRRUST		regulated
UNIPROT_human	Protein	sequentially_related_to,participate_in
UNIPROT_mapping		sequentially_related_to
UNIPROT_rodents	Protein	sequentially_related_to,participate_in

### Sheet: SupplementaryTable3
Supplementary Table 3. Primary Database choosed for node type.
Node Type	Primary DataBase
Species	NCBItaxon
Tissue	UBERON
Cell	CL
Cell Component	GO
Stage	HSAPDV, MMUSDV
Protein	UNIPROT
Gene	NCBI GENE
Chemical	MESH
Disease	DOID
Phenotype	HPO
Pathway	KEGG
Function	GO
Process	GO

### Sheet: SupplementaryTable4
Supplementary Table 4. Dictionary based NER name count
entity type	entity name count
Cell	5845
Disease	32140
Phenotype	61082
Stage	931
Pathway	2276
Gene	317049
Tissue	68383
Function	54868
Process	156990
CellComponent	14157

### Sheet: SupplementaryTable5
Supplementary Table 5. BiOmics sub agent function
Name	Profile	Interaction	Input Source	Output Deliverable
env_checker	Check for available data, obtain data information, and load into short-term memory	Acquire user-uploaded data and tasks, pass detailed data info to data_analyzer to generate a report, and interact with user for suggestions	User query, user-uploaded file path, user input during environment check steps	Detailed information of data content, judgment on data availability
data_analyzer	Generate data report based on data information	Obtain detailed data info provided by env_checker, generate data report, call analyze_planner, and interact with user for suggestions	Detailed information of data content, user input during data report generation phase	Detailed data report based on user-uploaded data
analyze_planner	Breakdown the total task into multiple sub-tasks	Obtain data report generated by data_analyzer, pass the generated analysis plan to planner for encapsulation	Detailed data info, data report, successful analysis cases retrieved	Sequence numbers, functions used, content, etc. for each step
planner	Encapsulate sub-tasks into standard JSON format containing sequence numbers, required function source code, etc.	Obtain original plan submitted by analyze_planner, pass the encapsulated plan to plan_executor to manage subsequent execution	Original sub-task info, BRICK function source code, BRICK toolkit introduction	Encapsulated list of sub-tasks
plan_executor	Manage the processing flow of sub-tasks	Obtain encapsulated sub-task list from planner, pass unfinished sub-tasks to coder for completion	Encapsulated sub-task list, sequence numbers of completed sub-tasks in the list	Unfinished sub-tasks
coder	Generate code to complete sub-tasks	Obtain sub-task provided by plan_executor, pass generated code to code_runner for execution	The first unfinished sub-task, code from BRICK toolkit corresponding to the sub-task, successful analysis cases retrieved, data information	Python code generated based on the sub-task
code_runner	Run code and obtain results	Obtain code provided by coder or code_debugger; if an error occurs, provide error info to code_debugger; if successful, save execution results and call plan_executor to provide a new sub-task to coder	Code provided by coder or code_debugger	Code execution output or error information
code_debugger	Attempt to fix code based on error information	Obtain erroneous code generated by coder and error info provided by code_debugger, generate new code and pass it to code_runner for execution	Erroneous code, error information, sub-task info, BRICK toolkit code corresponding to the sub-task, successful analysis cases retrieved, data information	Python code after attempted fix
responder	Answer questions based on user query, code execution results, and intermediate files	Obtain code execution results provided by code_runner, and deliver a final response to the user	User query, data report, analysis plan, code execution results	Final response to the user
general_responder	Answer user's questions in non-bioinformatics domains	Answer questions directly using large model capabilities based on user query, and provide hints on achievable tasks	User query	General response and suggestions

### Sheet: SupplementaryTable6
Supplementary Table 6. Benchmark datasets for BiOmics.
Task	Dataset	Download
QA multiple choice question	Biomix mcq	https://huggingface.co/datasets/kg-rag/BiomixQA
QA true or false question	Biomix tf	https://huggingface.co/datasets/kg-rag/BiomixQA
QA abundance	In house Dataset	Supplementary Files
Cell Annotation	17 cellxgene Dataset of different tissue:	https://cellxgene.cziscience.com/datasets
Drug Repurposing	GSE150728	https://www.covid19cellatlas.org/index.patient.html
Phenotype Prediction	TCGA 639 open cases, case id	https://portal.gdc.cancer.gov/analysis_page?app=Downloads
Causal SNP identification	All of Us 2024 T2D WG	https://api.kpndataregistry.org/api/d/3jYr6D
Differential Expression Gene/ Gene Enrichment	GSM2230761	https://www.ncbi.nlm.nih.gov/geo/query/acc.cgi?acc=GSE84133
Trajectory Inference/GRN	GSE228590	https://datasets.cellxgene.cziscience.com/f4a14990-1c83-466c-bba6-6d454a8d2ab1.h5ad
Spatial Analysis	PRJNA668433	https://www.dropbox.com/s/ygzpj0d0oh67br0/Testis_Slideseq_Data.zip?dl=0
Protein-Protein Interaction	PXD008079	https://www.ebi.ac.uk/pride/archive/projects/PXD008079

### Sheet: SupplementaryTable7
Supplementary Table 7. Analysis and interpretation case datasets for BiOmics.
Data	Species/Tissue	Platform	Citation	Download
All of Us 2024 T2D WGS	huamn/Type 2 diabetes	GWAS	Rare Non-coding Variation Identified by Large Scale Whole Genome Sequencing Reveals Unexplained Heritability of Type 2 Diabetes.	https://api.kpndataregistry.org/api/d/3jYr6D
GSM2230761	mouse/pancreatic islets	Illumina HiSeq 2500	A Single-Cell Transcriptomic Map of the Human and Mouse Pancreas Reveals Inter- and Intra-cell Population Structure	https://www.ncbi.nlm.nih.gov/geo/query/acc.cgi?acc=GSE84133
GSE228590	mouse/embyro WBC	sci-RNA-seq3	A single-cell time-lapse of mouse prenatal development from gastrula to birth	https://datasets.cellxgene.cziscience.com/f4a14990-1c83-466c-bba6-6d454a8d2ab1.h5ad
GSE150728	human/PBMC	Illumina NovaSeq 6000	A single-cell atlas of the peripheral immune response in patients with severe COVID-19.	https://www.covid19cellatlas.org/index.patient.html
PRJNA668433	mouse/testis	Slide-seq	Dissecting mammalian spermatogenesis using spatial transcriptomics	https://www.dropbox.com/s/ygzpj0d0oh67br0/Testis_Slideseq_Data.zip?dl=0
PXD008079	human/placentas	mass spectrometry	Integrated Proteomics Reveals Apoptosis-related Mechanisms Associated with Placental Malaria	https://www.ebi.ac.uk/pride/archive/projects/PXD008079
